# ARACRA: Automated RNA-seq Analysis for Chemical Risk Assessment

**DOI:** 10.64898/2026.04.07.716912

**Authors:** Shubh Sharma, Saurav Kumar, Judit Biosca-Brull, Deepika Deepika, Vikas Kumar

## Abstract

Transcriptomic analysis is considered a powerful approach for biomarker discovery, however still exploring large scale omics dataset to extract meaningful biological insights remains a challenge for biologists. To address this gap, we present ARACRA a fully automated RNA-seq analysis pipeline including entire transcriptomics workflow from raw FASTQ files to the transcriptomics Point of Departure (tPoD) with human-in-the-loop review process. Overall, the analysis is performed in two phases: Phase 1 carries out the acquisition of raw reads, pre-alignment quality control, alignment to reference genome and quantification of gene expression. Whereas, Phase 2 performs statistical analysis including Differential Gene Expression analysis and Dose-Response modelling. Two phases are separated by an extensive quality control step which allows the user to visually inspect the quality of data processed and helps in filtering noise and outlier samples. ARACRA facilitates end-to-end analysis of RNA-Seq data through an interactive web-based application developed on nextflow and streamlit for minimizing computational complexities while ensuring correct downstream processing.

**Availability and implementation:** ARACRA is freely available online at the GitHub with MIT License and stream lit-based web application: <u>ARACRA</u>. Researchers can use the demo data or even upload their own data to do the analysis.

Fig 1:
Overall Architecture of ARACRA
