## Supplementary material for "ARACRA: Automated RNA-seq Analysis for Chemical Risk Assessment": csv file

Sample_Name	Batch	Treatment	Dose	Type
SRR29684827	1	1,1,2,2-Tetrakis(p-hydroxyphenyl)ethane	0.5	treatment
SRR29684828	1	No cells; 1X Lysis buffer	0.0	treatment
SRR29684829	1	Bisphenol A	0.5	treatment
SRR29684830	1	Bisphenol G	0.1	treatment
SRR29684831	1	Bisphenol G	0.5	treatment
SRR29684832	1	Bisphenol G	1.0	treatment
SRR29684833	1	Bisphenol G	5.0	treatment
SRR29684834	1	Bisphenol G	10.0	treatment
SRR29684835	1	1,1,2,2-Tetrakis(p-hydroxyphenyl)ethane	10.0	treatment
SRR29684836	1	Methanol Treatment Control	0.0	control
SRR29684837	1	Bisphenol A	10.0	treatment
SRR29684838	1	Resorcinol sulfide	0.5	treatment
SRR29684839	1	Resorcinol sulfide	1.0	treatment
SRR29684840	1	Resorcinol sulfide	5.0	treatment
SRR29684841	1	Resorcinol sulfide	10.0	treatment
SRR29684842	1	Resorcinol sulfide	25.0	treatment
SRR29684843	1	2,4'-Bisphenol A	1.0	treatment
SRR29684844	1	Bisphenol BP	1.0	treatment
SRR29684845	1	Rosalic Acid	0.5	treatment
SRR29684846	1	2,4'-Bisphenol A	0.5	treatment
SRR29684847	1	2,4'-Bisphenol A	1.0	treatment
SRR29684848	1	2,4'-Bisphenol A	5.0	treatment
SRR29684849	1	2,4'-Bisphenol A	10.0	treatment
SRR29684850	1	2,4'-Bisphenol A	25.0	treatment
SRR29684851	3	Tetramethylol Bisphenol A	10.0	treatment
SRR29684852	3	Tetramethylol Bisphenol A	25.0	treatment
SRR29684853	3	Rosalic Acid	10.0	treatment
SRR29684854	3	Bisphenol P	10.0	treatment
SRR29684855	3	Resorcinol sulfide	0.5	treatment
SRR29684856	3	Resorcinol sulfide	1.0	treatment
SRR29684857	3	Resorcinol sulfide	5.0	treatment
SRR29684858	3	Resorcinol sulfide	10.0	treatment
SRR29684859	3	2,4'-Bisphenol A	25.0	treatment
SRR29684860	3	Bisphenol G	0.1	treatment
SRR29684861	3	2,2'-Methylenebis(4-methyl-6-tert-butylphenol)	0.5	treatment
SRR29684862	3	Bisphenol P	0.1	treatment
SRR29684863	3	Phenol, 2,2'-ethylidenebis[4,6-bis(1,1-dimethylethyl)-	0.5	treatment
SRR29684864	3	Phenol, 2,2'-ethylidenebis[4,6-bis(1,1-dimethylethyl)-	1.0	treatment
SRR29684865	3	Phenol, 2,2'-ethylidenebis[4,6-bis(1,1-dimethylethyl)-	5.0	treatment
SRR29684866	3	Phenol, 2,2'-ethylidenebis[4,6-bis(1,1-dimethylethyl)-	10.0	treatment
SRR29684867	3	Bisphenol A	25.0	treatment
SRR29684868	3	Bisphenol G	5.0	treatment
SRR29684869	3	2,2'-Methylenebis(4-methyl-6-tert-butylphenol)	10.0	treatment
SRR29684870	3	Bisphenol P	5.0	treatment
SRR29684871	3	No cells; Universal human positive control	0.0	control
SRR29684872	3	No cells; Brain positive control	0.0	control
SRR29684873	3	Methanol Treatment Control	0.0	control
SRR29684874	3	Dimethyl sulfoxide Treatment Control	0.0	control
SRR29684875	3	Bisphenol BP	25.0	treatment
SRR29684876	2	Resorcinol sulfide	0.5	treatment
SRR29684877	2	Tetramethylol Bisphenol A	0.5	treatment
SRR29684878	2	Phenol, 2,2'-ethylidenebis[4,6-bis(1,1-dimethylethyl)-	0.5	treatment
SRR29684879	2	Bisphenol P	0.1	treatment
SRR29684880	2	Bisphenol P	0.5	treatment
SRR29684881	2	Bisphenol P	1.0	treatment
SRR29684882	2	Bisphenol P	5.0	treatment
SRR29684883	2	Rosalic Acid	10.0	treatment
SRR29684884	2	Resorcinol sulfide	10.0	treatment
SRR29684885	2	Tetramethylol Bisphenol A	10.0	treatment
SRR29684886	2	Phenol, 2,2'-ethylidenebis[4,6-bis(1,1-dimethylethyl)-	10.0	treatment
SRR29684887	2	Tetra Methyl Bisphenol S	0.5	treatment
SRR29684888	2	Tetra Methyl Bisphenol S	1.0	treatment
SRR29684889	2	Tetra Methyl Bisphenol S	5.0	treatment
SRR29684890	2	Tetra Methyl Bisphenol S	10.0	treatment
SRR29684891	2	Resorcinol sulfide	25.0	treatment
SRR29684892	2	Dexamethasone	0.0	treatment
SRR29684893	2	Media Negative	0.0	treatment
SRR29684894	2	Estradiol_10nM	10.0	treatment
SRR29684895	2	1,1,2,2-Tetrakis(p-hydroxyphenyl)ethane	0.5	treatment
SRR29684896	2	1,1,2,2-Tetrakis(p-hydroxyphenyl)ethane	1.0	treatment
SRR29684897	2	1,1,2,2-Tetrakis(p-hydroxyphenyl)ethane	5.0	treatment
SRR29684898	2	1,1,2,2-Tetrakis(p-hydroxyphenyl)ethane	10.0	treatment
SRR29684899	2	Bisphenol A	25.0	treatment
SRR29684900	2	Tetra Methyl Bisphenol S	25.0	treatment
SRR29684901	2	Bisphenol G	10.0	treatment
SRR29684902	2	No cells; Universal human positive control	0.0	control
SRR29684903	2	No cells; Brain positive control	0.0	control
SRR29684904	2	Methanol Treatment Control	0.0	control
SRR29684905	2	Dimethyl sulfoxide Treatment Control	0.0	control
SRR29684906	2	4,4'-Dichlorodiphenyl sulfone	25.0	treatment
SRR29684907	1	1,1,2,2-Tetrakis(p-hydroxyphenyl)ethane	5.0	treatment
SRR29684908	1	Dimethyl sulfoxide Treatment Control	0.0	control
SRR29684909	1	Bisphenol A	5.0	treatment
SRR29684910	1	2,2'-Methylenebis(4-methyl-6-tert-butylphenol)	0.5	treatment
SRR29684911	1	2,2'-Methylenebis(4-methyl-6-tert-butylphenol)	1.0	treatment
SRR29684912	1	2,2'-Methylenebis(4-methyl-6-tert-butylphenol)	5.0	treatment
SRR29684913	1	2,2'-Methylenebis(4-methyl-6-tert-butylphenol)	10.0	treatment
SRR29684914	3	2,2'-Methylenebis(4-methyl-6-tert-butylphenol)	10.0	treatment
SRR29684915	3	2,2'-Methylenebis(4-methyl-6-tert-butylphenol)	25.0	treatment
SRR29684916	3	Rosalic Acid	0.5	treatment
SRR29684917	3	Bisphenol P	0.5	treatment
SRR29684918	3	No cells; 1X Lysis buffer	0.0	treatment
SRR29684919	3	Rosalic Acid	0.1	treatment
SRR29684920	3	Rosalic Acid	0.5	treatment
SRR29684921	3	Rosalic Acid	1.0	treatment
SRR29684922	3	Tetra Methyl Bisphenol S	25.0	treatment
SRR29684923	3	Media Negative	0.0	treatment
SRR29684924	3	Estradiol_10nM	10.0	treatment
SRR29684925	3	Dexamethasone	0.0	treatment
SRR29684926	3	2,4'-Bisphenol A	0.5	treatment
SRR29684927	3	2,4'-Bisphenol A	1.0	treatment
SRR29684928	3	2,4'-Bisphenol A	5.0	treatment
SRR29684929	3	2,4'-Bisphenol A	10.0	treatment
SRR29684930	3	1,1,2,2-Tetrakis(p-hydroxyphenyl)ethane	25.0	treatment
SRR29684931	3	Bisphenol G	1.0	treatment
SRR29684932	3	2,2'-Methylenebis(4-methyl-6-tert-butylphenol)	5.0	treatment
SRR29684933	3	Bisphenol P	1.0	treatment
SRR29684934	3	Bisphenol A	0.5	treatment
SRR29684935	3	Bisphenol A	1.0	treatment
SRR29684936	3	Bisphenol A	5.0	treatment
SRR29684937	3	Bisphenol A	10.0	treatment
SRR29684938	2	2,2'-Methylenebis(4-methyl-6-tert-butylphenol)	25.0	treatment
SRR29684939	1	2,2'-Methylenebis(4-methyl-6-tert-butylphenol)	25.0	treatment
SRR29684940	1	Dimethyl sulfoxide Treatment Control	0.0	control
SRR29684941	1	Estradiol_10nM	10.0	treatment
SRR29684942	1	Dimethyl sulfoxide Treatment Control	0.0	control
SRR29684943	1	Tetramethylol Bisphenol A	0.5	treatment
SRR29684944	1	Tetramethylol Bisphenol A	1.0	treatment
SRR29684945	1	Tetramethylol Bisphenol A	5.0	treatment
SRR29684946	1	Tetramethylol Bisphenol A	10.0	treatment
SRR29684947	1	Tetramethylol Bisphenol A	25.0	treatment
SRR29684948	1	2,4'-Bisphenol A	10.0	treatment
SRR29684949	1	Bisphenol BP	10.0	treatment
SRR29684950	1	Rosalic Acid	5.0	treatment
SRR29684951	1	Bisphenol BP	0.5	treatment
SRR29684952	1	Bisphenol BP	1.0	treatment
SRR29684953	1	Bisphenol BP	5.0	treatment
SRR29684954	1	Bisphenol BP	10.0	treatment
SRR29684955	1	Bisphenol BP	25.0	treatment
SRR29684956	3	Rosalic Acid	0.1	treatment
SRR29684957	3	Bisphenol P	0.1	treatment
SRR29684958	3	Dimethyl sulfoxide Treatment Control	0.0	control
SRR29684959	3	2,2'-Methylenebis(4-methyl-6-tert-butylphenol)	0.5	treatment
SRR29684960	3	2,2'-Methylenebis(4-methyl-6-tert-butylphenol)	1.0	treatment
SRR29684961	3	2,2'-Methylenebis(4-methyl-6-tert-butylphenol)	5.0	treatment
SRR29684962	3	Bisphenol G	5.0	treatment
SRR29684963	3	Bisphenol G	10.0	treatment
SRR29684964	3	Rosalic Acid	5.0	treatment
SRR29684965	3	Bisphenol P	5.0	treatment
SRR29684966	3	Dimethyl sulfoxide Treatment Control	0.0	control
SRR29684967	3	Tetramethylol Bisphenol A	0.5	treatment
SRR29684968	3	Tetramethylol Bisphenol A	1.0	treatment
SRR29684969	3	Tetramethylol Bisphenol A	5.0	treatment
SRR29684970	3	Phenol, 2,2'-ethylidenebis[4,6-bis(1,1-dimethylethyl)-	25.0	treatment
SRR29684971	3	Bisphenol G	0.5	treatment
SRR29684972	3	2,2'-Methylenebis(4-methyl-6-tert-butylphenol)	1.0	treatment
SRR29684973	3	Bisphenol P	0.5	treatment
SRR29684974	3	1,1,2,2-Tetrakis(p-hydroxyphenyl)ethane	0.5	treatment
SRR29684975	3	1,1,2,2-Tetrakis(p-hydroxyphenyl)ethane	1.0	treatment
SRR29684976	3	1,1,2,2-Tetrakis(p-hydroxyphenyl)ethane	5.0	treatment
SRR29684977	3	1,1,2,2-Tetrakis(p-hydroxyphenyl)ethane	10.0	treatment
SRR29684978	3	4,4'-Dichlorodiphenyl sulfone	25.0	treatment
SRR29684979	3	Bisphenol G	10.0	treatment
SRR29684980	3	2,2'-Methylenebis(4-methyl-6-tert-butylphenol)	25.0	treatment
SRR29684981	3	Bisphenol P	10.0	treatment
SRR29684982	3	Bisphenol BP	0.5	treatment
SRR29684983	3	Bisphenol BP	1.0	treatment
SRR29684984	3	Bisphenol BP	5.0	treatment
SRR29684985	3	Bisphenol BP	10.0	treatment
SRR29684986	2	1,1,2,2-Tetrakis(p-hydroxyphenyl)ethane	25.0	treatment
SRR29684987	2	Tetra Methyl Bisphenol S	0.5	treatment
SRR29684988	2	Dimethyl sulfoxide Treatment Control	0.0	control
SRR29684989	2	Bisphenol G	0.1	treatment
SRR29684990	2	2,4'-Bisphenol A	0.5	treatment
SRR29684991	2	2,4'-Bisphenol A	1.0	treatment
SRR29684992	2	2,4'-Bisphenol A	5.0	treatment
SRR29684993	2	2,4'-Bisphenol A	10.0	treatment
SRR29684994	2	Bisphenol BP	25.0	treatment
SRR29684995	2	Tetra Methyl Bisphenol S	10.0	treatment
SRR29684996	2	Dimethyl sulfoxide Treatment Control	0.0	control
SRR29684997	2	Bisphenol G	5.0	treatment
SRR29684998	2	Bisphenol A	0.5	treatment
SRR29684999	2	Bisphenol A	1.0	treatment
SRR29685000	2	Bisphenol A	5.0	treatment
SRR29685001	2	Bisphenol A	10.0	treatment
SRR29685002	1	Methanol Treatment Control	0.0	control
SRR29685003	1	Dexamethasone	0.0	treatment
SRR29685004	1	Media Negative	0.0	treatment
SRR29685005	1	Phenol, 2,2'-ethylidenebis[4,6-bis(1,1-dimethylethyl)-	0.5	treatment
SRR29685006	1	Phenol, 2,2'-ethylidenebis[4,6-bis(1,1-dimethylethyl)-	1.0	treatment
SRR29685007	1	Phenol, 2,2'-ethylidenebis[4,6-bis(1,1-dimethylethyl)-	5.0	treatment
SRR29685008	1	Phenol, 2,2'-ethylidenebis[4,6-bis(1,1-dimethylethyl)-	10.0	treatment
SRR29685009	1	Phenol, 2,2'-ethylidenebis[4,6-bis(1,1-dimethylethyl)-	25.0	treatment
SRR29685010	1	2,4'-Bisphenol A	5.0	treatment
SRR29685011	1	Bisphenol BP	5.0	treatment
SRR29685012	1	Rosalic Acid	1.0	treatment
SRR29685013	1	No cells; Universal human positive control	0.0	control
SRR29685014	1	No cells; Brain positive control	0.0	control
SRR29685015	1	Methanol Treatment Control	0.0	control
SRR29685016	1	Dimethyl sulfoxide Treatment Control	0.0	control
SRR29685017	1	4,4'-Dichlorodiphenyl sulfone	25.0	treatment
SRR29685018	1	2,4'-Bisphenol A	25.0	treatment
SRR29685019	1	Bisphenol BP	25.0	treatment
SRR29685020	1	Rosalic Acid	10.0	treatment
SRR29685021	1	Bisphenol A	0.5	treatment
SRR29685022	1	Bisphenol A	1.0	treatment
SRR29685023	1	Bisphenol A	5.0	treatment
SRR29685024	1	Bisphenol A	10.0	treatment
SRR29685025	1	Bisphenol A	25.0	treatment
SRR29685026	2	Resorcinol sulfide	5.0	treatment
SRR29685027	2	Tetramethylol Bisphenol A	5.0	treatment
SRR29685028	2	Phenol, 2,2'-ethylidenebis[4,6-bis(1,1-dimethylethyl)-	5.0	treatment
SRR29685029	2	Rosalic Acid	0.1	treatment
SRR29685030	2	Rosalic Acid	0.5	treatment
SRR29685031	2	Rosalic Acid	1.0	treatment
SRR29685032	2	Rosalic Acid	5.0	treatment
SRR29685033	2	Tetramethylol Bisphenol A	25.0	treatment
SRR29685034	2	Methanol Treatment Control	0.0	control
SRR29685035	2	Dimethyl sulfoxide Treatment Control	0.0	control
SRR29685036	2	Methanol Treatment Control	0.0	control
SRR29685037	2	Resorcinol sulfide	0.5	treatment
SRR29685038	2	Resorcinol sulfide	1.0	treatment
SRR29685039	2	Resorcinol sulfide	5.0	treatment
SRR29685040	2	Resorcinol sulfide	10.0	treatment
SRR29685041	2	2,4'-Bisphenol A	25.0	treatment
SRR29685042	2	Tetra Methyl Bisphenol S	1.0	treatment
SRR29685043	2	Dimethyl sulfoxide Treatment Control	0.0	control
SRR29685044	2	Bisphenol G	0.5	treatment
SRR29685045	2	Phenol, 2,2'-ethylidenebis[4,6-bis(1,1-dimethylethyl)-	0.5	treatment
SRR29685046	2	Phenol, 2,2'-ethylidenebis[4,6-bis(1,1-dimethylethyl)-	1.0	treatment
SRR29685047	2	Phenol, 2,2'-ethylidenebis[4,6-bis(1,1-dimethylethyl)-	5.0	treatment
SRR29685048	2	Phenol, 2,2'-ethylidenebis[4,6-bis(1,1-dimethylethyl)-	10.0	treatment
SRR29685049	1	1,1,2,2-Tetrakis(p-hydroxyphenyl)ethane	1.0	treatment
SRR29685050	1	Media Negative	0.0	treatment
SRR29685051	1	Bisphenol A	1.0	treatment
SRR29685052	1	Bisphenol P	0.1	treatment
SRR29685053	1	Bisphenol P	0.5	treatment
SRR29685054	1	Bisphenol P	1.0	treatment
SRR29685055	1	Bisphenol P	5.0	treatment
SRR29685056	1	Bisphenol P	10.0	treatment
SRR29685057	1	1,1,2,2-Tetrakis(p-hydroxyphenyl)ethane	25.0	treatment
SRR29685058	1	Dimethyl sulfoxide Treatment Control	0.0	control
SRR29685059	1	Bisphenol A	25.0	treatment
SRR29685060	1	Tetra Methyl Bisphenol S	0.5	treatment
SRR29685061	1	Tetra Methyl Bisphenol S	1.0	treatment
SRR29685062	1	Tetra Methyl Bisphenol S	5.0	treatment
SRR29685063	1	Tetra Methyl Bisphenol S	10.0	treatment
SRR29685064	1	Tetra Methyl Bisphenol S	25.0	treatment
SRR29685065	1	2,4'-Bisphenol A	0.5	treatment
SRR29685066	1	Bisphenol BP	0.5	treatment
SRR29685067	1	Rosalic Acid	0.1	treatment
SRR29685068	1	1,1,2,2-Tetrakis(p-hydroxyphenyl)ethane	0.5	treatment
SRR29685069	1	1,1,2,2-Tetrakis(p-hydroxyphenyl)ethane	1.0	treatment
SRR29685070	1	1,1,2,2-Tetrakis(p-hydroxyphenyl)ethane	5.0	treatment
SRR29685071	1	1,1,2,2-Tetrakis(p-hydroxyphenyl)ethane	10.0	treatment
SRR29685072	1	1,1,2,2-Tetrakis(p-hydroxyphenyl)ethane	25.0	treatment
SRR29685073	3	Rosalic Acid	5.0	treatment
SRR29685074	3	Rosalic Acid	10.0	treatment
SRR29685075	3	Rosalic Acid	1.0	treatment
SRR29685076	3	Bisphenol P	1.0	treatment
SRR29685077	3	Media Negative	0.0	treatment
SRR29685078	3	Bisphenol G	0.1	treatment
SRR29685079	3	Bisphenol G	0.5	treatment
SRR29685080	3	Bisphenol G	1.0	treatment
SRR29685081	3	Resorcinol sulfide	25.0	treatment
SRR29685082	3	Dimethyl sulfoxide Treatment Control	0.0	control
SRR29685083	3	Methanol Treatment Control	0.0	control
SRR29685084	3	Dimethyl sulfoxide Treatment Control	0.0	control
SRR29685085	3	Tetra Methyl Bisphenol S	0.5	treatment
SRR29685086	3	Tetra Methyl Bisphenol S	1.0	treatment
SRR29685087	3	Tetra Methyl Bisphenol S	5.0	treatment
SRR29685088	3	Tetra Methyl Bisphenol S	10.0	treatment
SRR29685089	2	Bisphenol P	10.0	treatment
SRR29685090	2	Resorcinol sulfide	1.0	treatment
SRR29685091	2	Tetramethylol Bisphenol A	1.0	treatment
SRR29685092	2	Phenol, 2,2'-ethylidenebis[4,6-bis(1,1-dimethylethyl)-	1.0	treatment
SRR29685093	2	2,2'-Methylenebis(4-methyl-6-tert-butylphenol)	0.5	treatment
SRR29685094	2	2,2'-Methylenebis(4-methyl-6-tert-butylphenol)	1.0	treatment
SRR29685095	2	2,2'-Methylenebis(4-methyl-6-tert-butylphenol)	5.0	treatment
SRR29685096	2	2,2'-Methylenebis(4-methyl-6-tert-butylphenol)	10.0	treatment
SRR29685097	2	Tetra Methyl Bisphenol S	25.0	treatment
SRR29685098	2	Resorcinol sulfide	25.0	treatment
SRR29685099	2	Tetramethylol Bisphenol A	25.0	treatment
SRR29685100	2	Phenol, 2,2'-ethylidenebis[4,6-bis(1,1-dimethylethyl)-	25.0	treatment
SRR29685101	2	Tetramethylol Bisphenol A	0.5	treatment
SRR29685102	2	Tetramethylol Bisphenol A	1.0	treatment
SRR29685103	2	Tetramethylol Bisphenol A	5.0	treatment
SRR29685104	2	Tetramethylol Bisphenol A	10.0	treatment
SRR29685105	2	Phenol, 2,2'-ethylidenebis[4,6-bis(1,1-dimethylethyl)-	25.0	treatment
SRR29685106	2	Tetra Methyl Bisphenol S	5.0	treatment
SRR29685107	2	No cells; 1X Lysis buffer	0.0	treatment
SRR29685108	2	Bisphenol G	1.0	treatment
SRR29685109	2	Bisphenol BP	0.5	treatment
SRR29685110	2	Bisphenol BP	1.0	treatment
SRR29685111	2	Bisphenol BP	5.0	treatment
SRR29685112	2	Bisphenol BP	10.0	treatment
